# Distinct ossification trade-offs illuminate the shoulder girdle reconfiguration at the water-to-land transition

**DOI:** 10.1101/2023.07.17.547998

**Authors:** Janet Wei, Thomas W.P. Wood, Kathleen Flaherty, Alyssa Enny, Ali Andrescavage, Danielle Brazer, Dina Navon, Thomas A. Stewart, Hannah Cohen, Anusha Shanabag, Shunya Kuroda, Ingo Braasch, Tetsuya Nakamura

**Author notes:** Address correspondence to: Tetsuya Nakamura, Department of Genetics, Rutgers the State University of New Jersey, Piscataway, LSB 224, 145 Bevier Rd, Piscataway, NJ, 08854. these authors equally contributed to this paper (Janet Wei, Thomas W.P. Wood, Kathleen Flaherty).

## Abstract

The mechanisms of the pectoral girdle transformation at the origin of terrestrial locomotion in vertebrates remains an outstanding problem in evolutionary biology^1^. The loss of dermal bones and the enlargement of endochondral bones resulted in the disarticulation of the pectoral girdle from the skull and the formation of the neck during the fish-to-tetrapod transition^2–5^. Despite the functional implications of this skeletal shift in the emergence of terrestrial vertebrates, the underlying genetic-developmental alterations have remained enigmatic. Here, we discovered that in zebrafish pectoral girdle mesodermal cells expressing *gli3*, a transcription factor in the Hedgehog signaling pathway, contribute to both dermal and endochondral bones. We show that Gli3 regulates expression of *activin A receptor type 1-like*, a BMP type 1 receptor lost in tetrapod lineages, and thereby determines endochondral and dermal ossification. Intriguingly, Gli and Hedgehog compound knockout fish exhibited an unexpected combination of actinopterygian fish and stem-tetrapod pectoral girdle characteristics. These ontogenetic and anatomical data suggest that a trade-off between the two distinct ossification pathways is a deeply embedded developmental program in bony fishes, with potential for tuning of this trade-off to generate novel pectoral girdle forms akin to stem-tetrapods at the dawn of vertebrate terrestrialization.
