## Supplementary Table 4 for "Distinct ossification trade-offs illuminate the shoulder girdle reconfiguration at the water-to-land transition"

### Sheet: Sheet1
				WT #1					WT #2					WT #3					gli3 14ins/14ins #1					gli3 14ins/14ins #2					gli3 14ins/14ins #3					gli3 14ins/14ins; shh 30% #1					gli3 14ins/14ins; shh 30% #2
				Right		Left			Right		Left			Right		Left			Right		Left			Right		Left			Right		Left			Right		Left			Right		Left
				measurement	standardized	measurement	standardized		measurement	standardized	measurement	standardized		measurement	standardized	measurement	standardized		measurement	standardized	measurement	standardized		measurement	standardized	measurement	standardized		measurement	standardized	measurement	standardized		measurement	standardized	measurement	standardized		measurement	standardized	measurement	standardized
		skull	height	280.01		273.47			277		293.08			370.11		370.11			290.06		309.69			228.49		281.02			195.02		276.59			285		297.98			263.84		231
		cleithrum	height	167.15	0.596943	166.51	0.608878		100.28	0.362022	137.53	0.469258		235.16	0.635379	260.27	0.703223		69.89	0.24095	141.09	0.455585		30.8	0.134798	137.31	0.488613		74.15	0.380217	47.27	0.170903		68.31	0.239684	66.29	0.222465		64.51	0.244504	58.82	0.254632
			length (dorsal shaft)	33.24	0.11871	41.76	0.152704		34.01	0.12278	42.43	0.144773		87.37	0.236065	74.33	0.200832		57.01	0.196546	63.13	0.203849		60.08	0.262944	64	0.227742		43	0.22049	84.25	0.304602		52.15	0.182982	28.32	0.0950399		42.58	0.161386	33.62	0.145541
			length	128.8	0.459984	160.58	0.587194		142.9	0.515884	157.62	0.537805		237.9	0.642782	312.23	0.843614		208.97	0.720437	225.74	0.728922		166.17	0.727253	207.52	0.738453		140.89	0.722439	197.95	0.71568		187.97	0.659544	122.8	0.412108		178.21	0.675447	145.25	0.628788
		coracoid	lengh	138.75	0.495518	156.52	0.572348		134.97	0.487256	151.22	0.515968		238.6	0.644673	290.26	0.784253		189.91	0.654727	211.24	0.682101		155.9	0.682306	178.39	0.634795		110.35	0.565839	165.53	0.598467		150.3	0.527368	106.89	0.358715		164.12	0.622044	131.43	0.568961
			height	45.88	0.163851	44.2	0.161627		44.2	0.159567	50.57	0.172547		75.03	0.202724	59.09	0.159655		46.65	0.160829	62.94	0.203235		55.47	0.242768	49.98	0.177852		25.6	0.131269	46.65	0.168661		59.64	0.209263	50.25	0.168635		56.08	0.212553	43.57	0.188615
		scapula	length	39.85	0.142316	34.13	0.124803		42.01	0.151661	35.11	0.119797		45.4	0.122666	28.46	0.0768961		56.52	0.194856	65.28	0.210791		32.31	0.141407	42.38	0.150808		31.39	0.160958	48.33	0.174735		58.14	0.204	53.85	0.180717		47.7	0.180791	44.41	0.192251
			height	14.42	0.0514982	12.04	0.0440268		14.42	0.0520578	13.6	0.0464037		18.4	0.0497149	20.25	0.0547135		38.01	0.131042	37.86	0.122251		14.42	0.06311	17.38	0.0618461		20.25	0.103836	18.38	0.0664521		19.7	0.0691228	14.42	0.0483925		15.26	0.0578381	16.42	0.0710823
